# Decoding mutational hotspots in human disease through the gene modules governing thymic regulatory T cells

**DOI:** 10.1101/2023.12.27.573411

**Authors:** Alexandre A. S. F. Raposo, Pedro Rosmaninho, Susana L. Silva, Susana Paço, Maria E. Brazão, Ana Godinho-Santos, Yumie Tokunaga, Helena Nunes-Cabaço, Ana Serra-Caetano, Afonso R. M. Almeida, Ana E. Sousa

**Author notes:** GlaxoSmithKline Biologicals, SA; Rue de l’Institut 89, 1330 Rixensart, Belgium. Faculdade de Farmácia da Universidade de Lisboa, Av. Professor Gama Pinto 1649-003 Lisboa | Portugal. Laboratory of Animal Genomics, GIGA-Medical Genomics, University of Liege, Belgium.

## Abstract

Computational strategies to extract meaningful biological information from multiomics data are in great demand for effective clinical use. This is most relevant in immune-mediated disorders, where the combined impact of multiple variants is difficult to determine. Regulatory T cells (Tregs), particularly those lineage-committed in the thymus, are essential for immune homeostasis and self-tolerance, controlling inflammatory and autoimmune processes in many diseases with a multigenic basis. Here, we quantify the Transcription Factor (TF) differential occupancy landscape to uncover the Gene Regulatory Modules governing human thymic Tregs, providing a tool to prioritise variants in complex diseases. Combined RNA-seq and ATAC-seq generated a matrix of differential TF binding to genes differentially expressed in Tregs, in contrast to their counterpart conventional CD4 single-positive thymocytes. The gene loci of both established and novel genetic interactions uncovered by the Gene Regulatory Modules were significantly enriched in rare variants carried by patients with common variable immunodeficiency, here used as a model of polygenic-based disease with severe inflammatory and autoimmune manifestations. The Gene Regulatory Modules controlling the Treg signature can, therefore, be a valuable resource for variant classification, and to uncover new therapeutic targets. Overall, we provide a tool to decipher mutational hotspots in individual genomes.
