## Supplemental Table S6 for "Decoding mutational hotspots in human disease through the gene modules governing thymic regulatory T cells"

### Sheet: table
Supplemental Table S6: Clinical and Epidemiological data of patients with Common Variable Imunodeficiency (CVID)
ID	Age (years)	Age at Death	Sex at birth	Symptom Onset (Age)	CVID Diagnosis (Age)	Cytopenia	Organ Autoimmune Diseases	GLILD	LNRH	Enteropathy	Gastric Cancer	Lymphoproliferation Adenomegaly Esplenomegaly
101		31	F	<10	20	Evans	RA like, AI pancreatitis	X	X	X	X	X
102	44		F	16	18			X	X	X	X	X
103		62	M	<10	22					X	X	X
104		50	M	19	19		Psoriasis			X	X	X
105		56	F	22	42	ITP	Vitiligo		X	X		X
106	81		F	30	64	ITP/anemia		X				X
107	50		M	<10	30	ITP			X	X
108	70		F	25	46						X
109	60		F	<10	33	ITP	Sjogren, Vitiligo, Thyreoiditis		X	X		X
110		45	M	7	22	Evans				X	X	X
111	45		F	4	5		Thyreoiditis
112	34		F	7	10	ITP		X				X
113		79	F	35	49	ITP				X		X
114	52		F	25	30						X
115	30		M	1	5	ITP		X		X		X
116	46		M	21	34		RA like	X		X		X
117		40	F	13	21	ITP				X	X	X
118	41		F	<10	14	ITP		X	X			X
119	58		F	35	39		RA like
120	68		F	<10	54	Evans	RA like	X
121	55		F	<10	38		Psoriasis, RA like			X
122	48		F	27	27	ITP		X				X
123	49		M	<10	39
124	56		M	<10	40					X
125	47		M	37	37		Vitiligo					X
126	53		F	<10	31		Thyreoiditis			X
127	45		F	13	36	ITP	Thyreoiditis		X	X		X
128	55		M	<10	21		Psoriasis					X
129	36		F	19	21	ITP		X				X
130	52		M	20	15						X
131	47		M	<10	33		Vitiligo					X
132	53		F	<10	37		RA like
133	58		M	31	39				X
134	41		F	<10	10
135	24		M	11	15	Evans		X		X		X
Abbreviations: ID – identification; F – female; M – male; CVID - Common Variable Immunodeficiency Disorders; GLILD - Granulomatous Lymphocytic Interstitial Lung Disease; LHNR - Liver Regenerative Nodular Hyperplasia;;
ITP - Immune Thrombocytopenia; RA - Rheumatoid Arthritis like.
