## Supplemental Table S7 for "Decoding mutational hotspots in human disease through the gene modules governing thymic regulatory T cells"

### Sheet: Fraction Genes >1 SNV
Cohort	ID	fraction GRM	fraction TregSig	fraction All Expression
CVID	101	0.524457	0.499632	0.456795
CVID	102	0.527174	0.500368	0.470593
CVID	103	0.521739	0.469418	0.44248
CVID	104	0.538043	0.504053	0.459727
CVID	105	0.543478	0.504053	0.473698
CVID	106	0.524457	0.501842	0.464729
CVID	107	0.554348	0.488578	0.458003
CVID	108	0.535326	0.512159	0.458951
CVID	109	0.5	0.470892	0.438341
CVID	110	0.543478	0.507738	0.465592
CVID	111	0.508152	0.484156	0.440928
CVID	112	0.540761	0.503316	0.459641
CVID	113	0.538043	0.498895	0.46266
CVID	114	0.538043	0.492999	0.45921
CVID	115	0.532609	0.492999	0.459124
CVID	116	0.540761	0.476787	0.457917
CVID	117	0.505435	0.482682	0.455674
CVID	118	0.589674	0.544584	0.484564
CVID	119	0.578804	0.505527	0.459814
CVID	120	0.57337	0.493736	0.463436
CVID	121	0.527174	0.490052	0.458261
CVID	122	0.524457	0.486367	0.464471
CVID	123	0.55163	0.497421	0.461107
CVID	124	0.584239	0.504053	0.454898
CVID	125	0.55163	0.503316	0.449983
CVID	126	0.532609	0.510685	0.467058
CVID	127	0.600543	0.549005	0.513194
CVID	128	0.546196	0.501105	0.466713
CVID	129	0.516304	0.470155	0.449897
CVID	130	0.557065	0.491525	0.451707
CVID	131	0.557065	0.491525	0.451707
CVID	132	0.535326	0.490052	0.453605
CVID	133	0.51087	0.484156	0.45921
CVID	134	0.570652	0.501842	0.453174
CVID	135	0.521739	0.490789	0.455071
HC	HG01504	0.396739	0.221076	0.0345809
HC	HG01512	0.36413	0.210022	0.03208
HC	HG01516	0.345109	0.213707	0.0327699
HC	HG01523	0.36413	0.229919	0.0344084
HC	HG01526	0.38587	0.229919	0.0351845
HC	HG01531	0.36413	0.23213	0.0344084
HC	HG01601	0.345109	0.213707	0.0333736
HC	HG01604	0.345109	0.212233	0.0332011
HC	HG01609	0.336957	0.207074	0.030959
HC	HG01612	0.402174	0.23213	0.0363056
HC	HG01617	0.377717	0.227708	0.0351845
HC	HG01618	0.396739	0.237288	0.0364781
HC	HG01621	0.388587	0.226234	0.0343222
HC	HG01625	0.369565	0.23213	0.0347534
HC	HG01629	0.391304	0.236551	0.037168
HC	HG01667	0.399457	0.232867	0.035357
HC	HG01672	0.377717	0.216654	0.0339772
HC	HG01676	0.353261	0.211496	0.0319076
HC	HG01680	0.369565	0.214444	0.0334598
HC	HG01684	0.383152	0.231393	0.035357
HC	HG01694	0.394022	0.230656	0.0362194
HC	HG01702	0.366848	0.228445	0.0350121
HC	HG01708	0.353261	0.211496	0.033891
HC	HG01746	0.380435	0.226234	0.0345809
HC	HG01756	0.38587	0.238025	0.0363919
HC	HG01757	0.399457	0.218128	0.0344084
HC	HG01768	0.404891	0.236551	0.0363056
HC	HG01775	0.361413	0.20339	0.0312177
HC	HG01778	0.336957	0.205601	0.0323387
HC	HG01782	0.396739	0.236551	0.035702
HC	HG02222	0.358696	0.219602	0.0337185
HC	HG02223	0.375	0.216654	0.033891
HC	HG02229	0.375	0.229919	0.0350983
HC	HG02234	0.404891	0.230656	0.0355295
HC	HG02237	0.415761	0.235814	0.0369093

### Sheet: Fraction Genes >1 SNV, stats
Gene Set	.y.	group1	group2	n1	n2	statistic	p	p.adj	xmin	xmax
All Expression	fraction	CVID	HC	35	35	1225	6.51e-13	1.932e-12	1	1
GRM	fraction	CVID	HC	35	35	1225	6.44e-13	1.932e-12	2	2
TregSig	fraction	CVID	HC	35	35	1225	6.46e-13	1.932e-12	3	3
Cohort	.y.	group1	group2	n1	n2	statistic	p	p.adj	xmin	xmax
CVID	fraction	All Expression	GRM	35	35	0	2.59e-07	1.295e-06	1	2
CVID	fraction	All Expression	TregSig	35	35	0	2.59e-07	1.295e-06	1	3
CVID	fraction	GRM	TregSig	35	35	630	2.59e-07	1.295e-06	2	3
HC	fraction	All Expression	GRM	35	35	0	2.59e-07	1.295e-06	1	2
HC	fraction	All Expression	TregSig	35	35	0	5.82e-11	3.492e-10	1	3
HC	fraction	GRM	TregSig	35	35	630	2.59e-07	1.295e-06	2	3

### Sheet: Fraction Genes >1 SNV, per GRM
Cohort	ID	fraction AP1	class	fraction KLFhigh_UP	fraction KLFlow_UP	fraction ETS	fraction KLFhigh_DOWN	fraction KLFlow_DOWN
CVID	101	0.511628	AP1	0.46281	0.551282	0.55814	0.559524	0.5
CVID	102	0.534884	AP1	0.487603	0.512821	0.534884	0.535714	0.5
CVID	103	0.627907	AP1	0.471074	0.474359	0.534884	0.547619	0.4
CVID	104	0.55814	AP1	0.454545	0.410256	0.55814	0.642857	0.52
CVID	105	0.488372	AP1	0.495868	0.5	0.488372	0.583333	0.52
CVID	106	0.488372	AP1	0.487603	0.538462	0.55814	0.511905	0.5
CVID	107	0.511628	AP1	0.479339	0.525641	0.55814	0.583333	0.54
CVID	108	0.627907	AP1	0.446281	0.5	0.581395	0.464286	0.56
CVID	109	0.488372	AP1	0.46281	0.525641	0.534884	0.535714	0.54
CVID	110	0.511628	AP1	0.479339	0.564103	0.581395	0.547619	0.54
CVID	111	0.55814	AP1	0.438017	0.461538	0.488372	0.547619	0.5
CVID	112	0.465116	AP1	0.512397	0.551282	0.511628	0.571429	0.52
CVID	113	0.511628	AP1	0.512397	0.487179	0.604651	0.583333	0.58
CVID	114	0.55814	AP1	0.471074	0.538462	0.581395	0.559524	0.44
CVID	115	0.55814	AP1	0.471074	0.525641	0.581395	0.559524	0.42
CVID	116	0.581395	AP1	0.446281	0.525641	0.511628	0.607143	0.54
CVID	117	0.44186	AP1	0.520661	0.461538	0.511628	0.535714	0.52
CVID	118	0.604651	AP1	0.487603	0.5	0.627907	0.583333	0.5
CVID	119	0.651163	AP1	0.53719	0.525641	0.651163	0.607143	0.5
CVID	120	0.604651	AP1	0.504132	0.589744	0.55814	0.559524	0.48
CVID	121	0.465116	AP1	0.454545	0.525641	0.534884	0.547619	0.58
CVID	122	0.55814	AP1	0.495868	0.487179	0.511628	0.559524	0.46
CVID	123	0.604651	AP1	0.512397	0.512821	0.55814	0.583333	0.46
CVID	124	0.534884	AP1	0.553719	0.564103	0.534884	0.607143	0.6
CVID	125	0.55814	AP1	0.504132	0.5	0.534884	0.559524	0.54
CVID	126	0.488372	AP1	0.454545	0.538462	0.581395	0.595238	0.62
CVID	127	0.534884	AP1	0.61157	0.602564	0.511628	0.678571	0.64
CVID	128	0.55814	AP1	0.504132	0.551282	0.627907	0.583333	0.44
CVID	129	0.534884	AP1	0.421488	0.461538	0.581395	0.559524	0.48
CVID	130	0.534884	AP1	0.561983	0.525641	0.534884	0.630952	0.52
CVID	131	0.465116	AP1	0.545455	0.602564	0.511628	0.619048	0.44
CVID	132	0.534884	AP1	0.454545	0.576923	0.511628	0.52381	0.52
CVID	133	0.534884	AP1	0.471074	0.487179	0.55814	0.559524	0.44
CVID	134	0.604651	AP1	0.578512	0.564103	0.55814	0.511905	0.58
CVID	135	0.55814	AP1	0.454545	0.461538	0.511628	0.559524	0.42
HC	HG01504	0.348837	AP1	0.371901	0.333333	0.395349	0.5	0.46
HC	HG01512	0.325581	AP1	0.305785	0.307692	0.348837	0.440476	0.42
HC	HG01516	0.302326	AP1	0.347107	0.358974	0.372093	0.369048	0.28
HC	HG01523	0.44186	AP1	0.322314	0.25641	0.395349	0.428571	0.38
HC	HG01526	0.302326	AP1	0.347107	0.282051	0.418605	0.452381	0.42
HC	HG01531	0.348837	AP1	0.31405	0.307692	0.395349	0.464286	0.3
HC	HG01601	0.27907	AP1	0.363636	0.320513	0.372093	0.428571	0.32
HC	HG01604	0.255814	AP1	0.305785	0.282051	0.372093	0.404762	0.36
HC	HG01609	0.255814	AP1	0.289256	0.371795	0.418605	0.345238	0.22
HC	HG01612	0.395349	AP1	0.371901	0.371795	0.395349	0.440476	0.48
HC	HG01617	0.325581	AP1	0.330579	0.282051	0.465116	0.440476	0.42
HC	HG01618	0.325581	AP1	0.355372	0.294872	0.44186	0.428571	0.48
HC	HG01621	0.325581	AP1	0.396694	0.346154	0.418605	0.452381	0.26
HC	HG01625	0.325581	AP1	0.305785	0.333333	0.395349	0.380952	0.26
HC	HG01629	0.395349	AP1	0.363636	0.371795	0.488372	0.392857	0.36
HC	HG01667	0.465116	AP1	0.347107	0.282051	0.44186	0.47619	0.34
HC	HG01672	0.255814	AP1	0.371901	0.410256	0.465116	0.345238	0.36
HC	HG01676	0.302326	AP1	0.297521	0.282051	0.302326	0.452381	0.34
HC	HG01680	0.348837	AP1	0.297521	0.358974	0.511628	0.428571	0.32
HC	HG01684	0.418605	AP1	0.371901	0.294872	0.488372	0.369048	0.36
HC	HG01694	0.395349	AP1	0.322314	0.358974	0.465116	0.464286	0.44
HC	HG01702	0.27907	AP1	0.371901	0.333333	0.44186	0.369048	0.34
HC	HG01708	0.325581	AP1	0.31405	0.269231	0.44186	0.464286	0.42
HC	HG01746	0.348837	AP1	0.380165	0.307692	0.465116	0.380952	0.32
HC	HG01756	0.372093	AP1	0.297521	0.410256	0.465116	0.464286	0.38
HC	HG01757	0.348837	AP1	0.363636	0.294872	0.465116	0.535714	0.42
HC	HG01768	0.348837	AP1	0.38843	0.307692	0.511628	0.452381	0.34
HC	HG01775	0.255814	AP1	0.371901	0.333333	0.395349	0.428571	0.4
HC	HG01778	0.418605	AP1	0.289256	0.282051	0.348837	0.428571	0.32
HC	HG01782	0.372093	AP1	0.347107	0.358974	0.44186	0.440476	0.4
HC	HG02222	0.44186	AP1	0.322314	0.307692	0.465116	0.345238	0.26
HC	HG02223	0.372093	AP1	0.347107	0.294872	0.465116	0.380952	0.42
HC	HG02229	0.395349	AP1	0.305785	0.333333	0.511628	0.357143	0.38
HC	HG02234	0.325581	AP1	0.355372	0.358974	0.534884	0.440476	0.42
HC	HG02237	0.325581	AP1	0.446281	0.371795	0.44186	0.464286	0.46

### Sheet: Fraction Genes >1 SNV,GRM stats
Gene Set	.y.	group1	group2	n1	n2	statistic	p	p.adj	xmin	xmax
AP1	fraction	CVID	HC	35	35	1221.5	7.58e-13	3.882e-12	1	1
ETS	fraction	CVID	HC	35	35	1191.5	8.44e-12	1.688e-11	2	2
KLFhigh_DOWN	fraction	CVID	HC	35	35	1215	1.35e-12	4.05e-12	3	3
KLFhigh_UP	fraction	CVID	HC	35	35	1222	7.98e-13	3.882e-12	4	4
KLFlow_DOWN	fraction	CVID	HC	35	35	1169	5.84e-11	5.84e-11	5	5
KLFlow_UP	fraction	CVID	HC	35	35	1224	6.47e-13	3.882e-12	6	6
Cohort	.y.	group1	group2	n1	n2	statistic	p	p.adj	xmin	xmax
CVID	fraction	AP1	ETS	35	35	155.5	0.181	0.785	1	2
CVID	fraction	AP1	KLFhigh_DOWN	35	35	155	0.009	0.117	1	3
CVID	fraction	AP1	KLFhigh_UP	35	35	540	0.000236	0.004248	1	4
CVID	fraction	AP1	KLFlow_DOWN	35	35	431.5	0.057	0.57	1	5
CVID	fraction	AP1	KLFlow_UP	35	35	408.5	0.128	0.768	1	6
CVID	fraction	ETS	KLFhigh_DOWN	35	35	203	0.068	0.612	2	3
CVID	fraction	ETS	KLFhigh_UP	35	35	572	2.65e-05	0.000583	2	4
CVID	fraction	ETS	KLFlow_DOWN	35	35	488	0.005	0.08	2	5
CVID	fraction	ETS	KLFlow_UP	35	35	488	0.005	0.08	2	6
CVID	fraction	KLFhigh_DOWN	KLFhigh_UP	35	35	620	6.1e-07	1.708e-05	3	4
CVID	fraction	KLFhigh_DOWN	KLFlow_DOWN	35	35	566	4.08e-05	0.0008568	3	5
CVID	fraction	KLFhigh_DOWN	KLFlow_UP	35	35	564	4.69e-05	0.000938	3	6
CVID	fraction	KLFhigh_UP	KLFlow_DOWN	35	35	212	0.093	0.744	4	5
CVID	fraction	KLFhigh_UP	KLFlow_UP	35	35	112	0.00091	0.01547	4	6
CVID	fraction	KLFlow_DOWN	KLFlow_UP	35	35	250	0.422	1	5	6
HC	fraction	AP1	ETS	35	35	18.5	2.87e-06	7.175e-05	1	2
HC	fraction	AP1	KLFhigh_DOWN	35	35	41	7.46e-06	0.00017904	1	3
HC	fraction	AP1	KLFhigh_UP	35	35	321	0.928	1	1	4
HC	fraction	AP1	KLFlow_DOWN	35	35	214	0.1	0.744	1	5
HC	fraction	AP1	KLFlow_UP	35	35	402	0.157	0.785	1	6
HC	fraction	ETS	KLFhigh_DOWN	35	35	354	0.528	1	2	3
HC	fraction	ETS	KLFhigh_UP	35	35	629	2.82e-07	8.178e-06	2	4
HC	fraction	ETS	KLFlow_DOWN	35	35	552	0.000107	0.002033	2	5
HC	fraction	ETS	KLFlow_UP	35	35	630	2.58e-07	7.74e-06	2	6
HC	fraction	KLFhigh_DOWN	KLFhigh_UP	35	35	618	7.24e-07	1.9548e-05	3	4
HC	fraction	KLFhigh_DOWN	KLFlow_DOWN	35	35	573	2.46e-05	0.0005658	3	5
HC	fraction	KLFhigh_DOWN	KLFlow_UP	35	35	617	7.87e-07	2.0462e-05	3	6
HC	fraction	KLFhigh_UP	KLFlow_DOWN	35	35	184	0.033	0.363	4	5
HC	fraction	KLFhigh_UP	KLFlow_UP	35	35	456	0.021	0.252	4	6
HC	fraction	KLFlow_DOWN	KLFlow_UP	35	35	485	0.005	0.08	5	6
