## Supplemental Table S8 for "Decoding mutational hotspots in human disease through the gene modules governing thymic regulatory T cells"

### Sheet: SNV per 100kb (density)
cohort	ID	density GRM	density TregSig	density All Expression
HC	HG01504	0.0144442	0.0105114	0.00203
HC	HG01512	0.0127994	0.00829757	0.0016978
HC	HG01516	0.0107958	0.00893008	0.00174244
HC	HG01523	0.0126499	0.00703254	0.00152184
HC	HG01526	0.0124106	0.0108027	0.0022204
HC	HG01531	0.0124106	0.00774828	0.00171487
HC	HG01601	0.0193187	0.0117847	0.00239503
HC	HG01604	0.0102874	0.00716571	0.00152841
HC	HG01609	0.0194982	0.00907157	0.00196829
HC	HG01612	0.0142947	0.0123673	0.00228474
HC	HG01617	0.0149227	0.00972905	0.00200243
HC	HG01618	0.0159395	0.00874699	0.00195778
HC	HG01621	0.0191393	0.0119512	0.00234908
HC	HG01625	0.0109752	0.00889679	0.00174638
HC	HG01629	0.0222793	0.0133161	0.00285461
HC	HG01667	0.0224887	0.0143647	0.00272724
HC	HG01672	0.0164777	0.010245	0.00199849
HC	HG01676	0.00974908	0.00647493	0.00138397
HC	HG01680	0.0141451	0.00772332	0.00161901
HC	HG01684	0.0128891	0.00822267	0.00167022
HC	HG01694	0.0145638	0.0112604	0.00233463
HC	HG01702	0.0100182	0.00640835	0.00139316
HC	HG01708	0.0127396	0.00884686	0.00183304
HC	HG01746	0.0131583	0.00689106	0.00139185
HC	HG01756	0.0131882	0.00987885	0.00191183
HC	HG01757	0.0140853	0.00917144	0.00200243
HC	HG01768	0.0160591	0.00854725	0.00186849
HC	HG01775	0.0156703	0.00866376	0.00179234
HC	HG01778	0.0165675	0.00837247	0.00164133
HC	HG01782	0.0144143	0.00997872	0.00204051
HC	HG02222	0.0112144	0.00698261	0.00144043
HC	HG02223	0.0120518	0.00787312	0.00166759
HC	HG02229	0.0135769	0.00780654	0.00159538
HC	HG02234	0.0137265	0.00773996	0.00188162
HC	HG02237	0.0127695	0.00911318	0.00196303
CVID	101	0.0220401	0.0314592	0.0276007
CVID	102	0.0396243	0.0343638	0.0310855
CVID	103	0.0267352	0.0289624	0.0257309
CVID	104	0.0268249	0.0346218	0.0312654
CVID	105	0.0314303	0.0414629	0.0324406
CVID	106	0.0304734	0.0316756	0.0308584
CVID	107	0.0272436	0.0348881	0.0279841
CVID	108	0.0257184	0.0270815	0.028399
CVID	109	0.0183917	0.0257999	0.0232426
CVID	110	0.0277221	0.0326244	0.0305078
CVID	111	0.0290678	0.0290457	0.0255195
CVID	112	0.0236849	0.0299445	0.0296241
CVID	113	0.0278118	0.0296532	0.0289059
CVID	114	0.0251502	0.0315091	0.0306667
CVID	115	0.0248512	0.0316506	0.030664
CVID	116	0.0393253	0.0365859	0.0304172
CVID	117	0.0325966	0.0349547	0.0295335
CVID	118	0.0434223	0.050368	0.0389232
CVID	119	0.0288884	0.035712	0.0294862
CVID	120	0.0357367	0.0312262	0.0280432
CVID	121	0.0274529	0.0291039	0.0278843
CVID	122	0.0210831	0.0300277	0.0285395
CVID	123	0.0327162	0.0340641	0.0282362
CVID	124	0.0284398	0.0325328	0.0281364
CVID	125	0.0276623	0.0307934	0.0294797
CVID	126	0.0232662	0.0303689	0.031507
CVID	127	0.0496725	0.0553199	0.0554442
CVID	128	0.0303836	0.0355123	0.0311958
CVID	129	0.0271539	0.0323081	0.0275232
CVID	130	0.0368432	0.0416876	0.0374303
CVID	131	0.0239839	0.0333234	0.0294573
CVID	132	0.0319985	0.0325162	0.0282585
CVID	133	0.0246119	0.0325162	0.0299379
CVID	134	0.0266754	0.0303107	0.0289413
CVID	135	0.0260773	0.036461	0.0288678

### Sheet: SNV per 100kb, stats
Gene Set	.y.	group1	group2	n1	n2	statistic	p	p.adj	xmin	xmax
AllXP	density	CVID	HC	35	35	1225	6.54e-13	1.962e-12	1	1
GRM	density	CVID	HC	35	35	1216	1.41e-12	1.962e-12	2	2
TregSig	density	CVID	HC	35	35	1225	6.54e-13	1.962e-12	3	3
Cohort	.y.	group1	group2	n1	n2	statistic	p	p.adj	xmin	xmax
CVID	density	All Expression	GRM	35	35	422	0.081	0.081	1	2
CVID	density	All Expression	TregSig	35	35	18	1.47e-08	4.41e-08	1	3
CVID	density	GRM	TregSig	35	35	44	8.57e-07	1.714e-06	2	3
HC	density	All Expression	GRM	35	35	0	5.82e-11	3.492e-10	1	2
HC	density	All Expression	TregSig	35	35	0	5.82e-11	3.492e-10	1	3
HC	density	GRM	TregSig	35	35	630	5.82e-11	3.492e-10	2	3

### Sheet: SNV per 100kb (density), GRM
Cohort	ID	density AP1	density KLFhigh_UP	density KLFlow_UP	density ETS	density KLFlow_DOWN
CVID	101	0.0255897	0.0168758	0.0463395	0.0281023	0.0258862
CVID	102	0.0937606	0.0428981	0.0626382	0.020104	0.0377107
CVID	103	0.0384869	0.0217711	0.0364324	0.0356683	0.0201337
CVID	104	0.0194482	0.0430269	0.0437828	0.0224818	0.0210924
CVID	105	0.026818	0.0354264	0.0425045	0.0410726	0.0335562
CVID	106	0.0319359	0.0358128	0.0457003	0.0371815	0.0249274
CVID	107	0.0436048	0.0228017	0.0552878	0.0330742	0.0194945
CVID	108	0.0321407	0.0190658	0.0415457	0.0410726	0.0373912
CVID	109	0.0217001	0.0203541	0.0386695	0.0170776	0.0201337
CVID	110	0.0249755	0.0249917	0.058164	0.0296155	0.0303603
CVID	111	0.0436048	0.021127	0.0556074	0.0287508	0.0303603
CVID	112	0.0235425	0.0292429	0.0597619	0.0181584	0.0220512
CVID	113	0.0305029	0.0292429	0.0421849	0.0324257	0.0210924
CVID	114	0.0169916	0.031304	0.0488961	0.0326419	0.0188554
CVID	115	0.0171963	0.031304	0.0472982	0.0328581	0.0185358
CVID	116	0.0499511	0.053204	0.0431436	0.0298317	0.0306799
CVID	117	0.0405341	0.0343958	0.0597619	0.0358845	0.0217316
CVID	118	0.0720606	0.0367146	0.0588032	0.0417211	0.0623186
CVID	119	0.0208812	0.0414811	0.0562465	0.0354521	0.0249274
CVID	120	0.0794304	0.0249917	0.0498549	0.0332904	0.0297212
CVID	121	0.0169916	0.0323346	0.0623186	0.0181584	0.0246079
CVID	122	0.0214953	0.024734	0.0338758	0.0185908	0.0194945
CVID	123	0.0341878	0.0306599	0.087246	0.0224818	0.044422
CVID	124	0.0221095	0.0278258	0.048257	0.0268053	0.0217316
CVID	125	0.045652	0.026924	0.0674319	0.0224818	0.0226904
CVID	126	0.0270227	0.0242188	0.0524115	0.023995	0.0226904
CVID	127	0.0483133	0.0511428	0.0792565	0.0436666	0.0559269
CVID	128	0.0391011	0.0274393	0.0511332	0.0309125	0.0204533
CVID	129	0.0255897	0.0260223	0.0476178	0.0389109	0.0268449
CVID	130	0.0466756	0.0383893	0.0763802	0.0287508	0.0249274
CVID	131	0.0169916	0.0300158	0.0575249	0.0194554	0.0201337
CVID	132	0.0366444	0.0351687	0.077339	0.039127	0.0207729
CVID	133	0.0278416	0.0256358	0.0559269	0.0233465	0.048257
CVID	134	0.0221095	0.0297582	0.0508136	0.03783	0.0303603
CVID	135	0.0341878	0.0193235	0.0386695	0.0248597	0.0210924
HC	HG01504	0.00839342	0.0206117	0.0226904	0.0125379	0.0143812
HC	HG01512	0.0128972	0.0135264	0.0278037	0.0105924	0.0143812
HC	HG01516	0.00573209	0.016747	0.0201337	0.0114571	0.0118246
HC	HG01523	0.0110547	0.0170047	0.0297212	0.0142673	0.0274841
HC	HG01526	0.00982644	0.01533	0.0159791	0.0134026	0.0207729
HC	HG01531	0.00880285	0.01314	0.019175	0.0194554	0.00798956
HC	HG01601	0.0241567	0.0246052	0.0204533	0.0162129	0.0303603
HC	HG01604	0.00675568	0.0113364	0.017577	0.0131865	0.0140616
HC	HG01609	0.0100312	0.0158452	0.0319583	0.0257244	0.011505
HC	HG01612	0.0116689	0.0185505	0.0255666	0.0166452	0.0172575
HC	HG01617	0.01085	0.0179064	0.0140616	0.0244274	0.0156595
HC	HG01618	0.0229284	0.0163605	0.0303603	0.0162129	0.0182162
HC	HG01621	0.0118736	0.0352975	0.0198141	0.02767	0.0111854
HC	HG01625	0.0112595	0.00953291	0.0156595	0.0144835	0.00894831
HC	HG01629	0.0204718	0.018937	0.0524115	0.0296155	0.0271645
HC	HG01667	0.0114642	0.0170047	0.050494	0.013835	0.0268449
HC	HG01672	0.00880285	0.0230593	0.052092	0.0190231	0.0108658
HC	HG01676	0.0081887	0.01095	0.0118246	0.0125379	0.00798956
HC	HG01680	0.0157633	0.0113364	0.0185358	0.0157805	0.0108658
HC	HG01684	0.00777927	0.0229305	0.0147008	0.0185908	0.0131029
HC	HG01694	0.0157633	0.0149435	0.0274841	0.015132	0.01534
HC	HG01702	0.00839342	0.0132688	0.0188554	0.00864686	0.0118246
HC	HG01708	0.00880285	0.0164894	0.0172575	0.0222657	0.0147008
HC	HG01746	0.0128972	0.016747	0.0147008	0.0246436	0.00926789
HC	HG01756	0.00859814	0.0238323	0.0188554	0.0123218	0.011505
HC	HG01757	0.0137161	0.0159741	0.0210924	0.0196716	0.0204533
HC	HG01768	0.0110547	0.0166182	0.0217316	0.0205363	0.0207729
HC	HG01775	0.0237472	0.0181641	0.0485765	0.00972772	0.0268449
HC	HG01778	0.0255897	0.0113364	0.0172575	0.0257244	0.0287624
HC	HG01782	0.0231331	0.0148147	0.0198141	0.0101601	0.0262058
HC	HG02222	0.0114642	0.0126247	0.0188554	0.016429	0.00830915
HC	HG02223	0.00757455	0.0118517	0.0268449	0.0159967	0.0150204
HC	HG02229	0.0141255	0.0193235	0.0239687	0.0159967	0.0105462
HC	HG02234	0.0217001	0.0128823	0.0284428	0.0155644	0.0156595
HC	HG02237	0.0102359	0.0184217	0.0226904	0.0157805	0.0220512

### Sheet: SNV per 100kb,GRM stats
Gene Set	.y.	group1	group2	n1	n2	statistic	p	p.adj	xmin	xmax
AP1	density	CVID	HC	35	35	1157.5	1.59e-10	8.82e-10	1	2
ETS	density	CVID	HC	35	35	1120.5	2.49e-09	4.98e-09	1	2
KLFhigh_DOWN	density	CVID	HC	35	35	1155.5	1.86e-10	8.82e-10	1	2
KLFhigh_UP	density	CVID	HC	35	35	1156.5	1.72e-10	8.82e-10	1	2
KLFlow_DOWN	density	CVID	HC	35	35	1024.5	1.33e-06	1.33e-06	1	2
KLFlow_UP	density	CVID	HC	35	35	1158.5	1.47e-10	8.82e-10	1	2
Cohort	.y.	group1	group2	n1	n2	statistic	p	p.adj	xmin	xmax
CVID	density	AP1	ETS	35	35	388	0.238	1	1	2
CVID	density	AP1	KLFhigh_DOWN	35	35	361	0.461	1	1	3
CVID	density	AP1	KLFhigh_UP	35	35	372	0.359	1	1	4
CVID	density	AP1	KLFlow_DOWN	35	35	438	0.044	0.748	1	5
CVID	density	AP1	KLFlow_UP	35	35	64	8.71e-06	0.00020904	1	6
CVID	density	ETS	KLFhigh_DOWN	35	35	313	0.981	1	2	3
CVID	density	ETS	KLFhigh_UP	35	35	314	0.994	1	2	4
CVID	density	ETS	KLFlow_DOWN	35	35	407	0.135	1	2	5
CVID	density	ETS	KLFlow_UP	35	35	0	5.82e-11	1.746e-09	2	6
CVID	density	KLFhigh_DOWN	KLFhigh_UP	35	35	315	1	1	3	4
CVID	density	KLFhigh_DOWN	KLFlow_DOWN	35	35	428	0.065	0.91	3	5
CVID	density	KLFhigh_DOWN	KLFlow_UP	35	35	0	5.82e-11	1.746e-09	3	6
CVID	density	KLFhigh_UP	KLFlow_DOWN	35	35	415	0.104	1	4	5
CVID	density	KLFhigh_UP	KLFlow_UP	35	35	5	5.82e-10	1.5714e-08	4	6
CVID	density	KLFlow_DOWN	KLFlow_UP	35	35	1	1.16e-10	3.248e-09	5	6
HC	density	AP1	ETS	35	35	135	0.003	0.057	1	2
HC	density	AP1	KLFhigh_DOWN	35	35	203	0.067	0.91	1	3
HC	density	AP1	KLFhigh_UP	35	35	153	0.007	0.126	1	4
HC	density	AP1	KLFlow_DOWN	35	35	121	0.001	0.02	1	5
HC	density	AP1	KLFlow_UP	35	35	25	5.26e-08	1.315e-06	1	6
HC	density	ETS	KLFhigh_DOWN	35	35	433	0.054	0.832	2	3
HC	density	ETS	KLFhigh_UP	35	35	320	0.942	1	2	4
HC	density	ETS	KLFlow_DOWN	35	35	340	0.692	1	2	5
HC	density	ETS	KLFlow_UP	35	35	105	0.00033	0.00693	2	6
HC	density	KLFhigh_DOWN	KLFhigh_UP	35	35	196	0.052	0.832	3	4
HC	density	KLFhigh_DOWN	KLFlow_DOWN	35	35	228	0.158	1	3	5
HC	density	KLFhigh_DOWN	KLFlow_UP	35	35	11	3.2e-09	8.32e-08	3	6
HC	density	KLFhigh_UP	KLFlow_DOWN	35	35	318	0.968	1	4	5
HC	density	KLFhigh_UP	KLFlow_UP	35	35	82	4.99e-05	0.0011477	4	6
HC	density	KLFlow_DOWN	KLFlow_UP	35	35	72	7.12e-05	0.0015664	5	6
